# Identification of key interactions of benzimidazole resistance-associated amino acid mutations in *Ascaris* β-tubulins by molecular docking simulations

**DOI:** 10.1101/2021.11.03.467184

**Authors:** Ben P. Jones, Arnoud H.M. van Vliet, E. James LaCourse, Martha Betson

## Abstract

*Ascaris* species are soil-transmitted helminths that infect humans and livestock mainly in low and middle-income countries. Benzimidazole (BZ) class drugs have predominated for many years in the treatment of *Ascaris* infections, but persistent use of BZs has already led to widespread resistance in other nematodes, and treatment failure is emerging for *Ascaris*. Benzimidazoles act by binding to β-tubulin proteins and destabilising microtubules. Three mutations in the β-tubulin protein family are associated with BZ resistance. Seven shared β-tubulin isotypes were identified in *Ascaris lumbricoides* and *A. suum* genomes. Benzimidazoles were predicted to bind to all β-tubulin isotypes using *in silico* docking, demonstrating that the selectivity of BZs to interact with one or two β-tubulin isotypes is likely the result of isotype expression levels affecting the frequency of interaction. *Ascaris* β-tubulin isotype A clusters with helminth β-tubulins previously shown to interact with BZ. Molecular dynamics simulations using β-tubulin isotype A highlighted the key role of amino acid E198 in BZ-β-tubulin interactions. Simulations indicated that mutations at amino acids E198A and F200Y alter binding of BZ, whereas there was no obvious effect of the F167Y mutation. In conclusion, the key interactions vital for BZ binding with β-tubulins have been identified and show how mutations can lead to resistance in nematodes.
