## Supplementary Table S1 for "Identification of key interactions of benzimidazole resistance-associated amino acid mutations in *Ascaris* β-tubulins by molecular docking simulations"

### Sheet: Sheet1
Genome	Isotype	Gene identifier	Scaffold	Start	End	Strand
Ascaris lumbricoides GCA_000951055.1	A	ALUE_0000927201	470	57079	61212	F
	B	ALUE_0000986501	555	88104	95361	R
	B'	ALUE_0001827701	3406	8964	15029	F
	C	ALUE_0000494801	77	278876	284803	F
	D	ALUE_0001031701	629	12771	18776	F
	E	ALUE_0000949301	501	88208	98499	R
	F	ALUE_0000949201	501	63518	77036	R
	G	ALUE_0001294101	1173	40528	50229	F
Ascaris suum GCA_000298755.1	A	GS 23993	581	536551	556407	F
	B	GS 01240	1232	159135	165526	R
	C	GS 11145	353	1098450	1104172	F
	D	GS 13691	576	10531	16524	F
	E	GS 05353	4	82719	93772	R
	F	GS 11773	4	63146	74606	R
	G	GS 22804/GS 10401	150	392918	401515	F
Ascaris suum GCA_000187025.3	A	AgB02-g235	AgB02	3972969	3980469	F
	B	AgR022-g106	AgR022	1339279	1348771	F
	C	AgE31-g003	AgE31	35111	46174	F
	D	AgR043-g091	AgR043	1472802	1487383	R
	E	AgB01-g252	AgB01	3803075	3814443	R
	E'	N/A	AgE03	198483	201247	F
	F	AgB01-g251	AgB01	3782705	3795903	R
Ascaris lumbricoides GCA_015227635.1	A	SMSY01000002.1	ALgV5B02	3964570	3969295	F
	B	SMSY01000143.1	ALgV5R022	1332956	13392117	F
	C	SMSY01000067.1	ALgV5E31	35157	40897	F
	D	SMSY01000164.1	ALgV5R043	1467814	1464808	R
	E	SMSY01000001.1	ALgV5B01	3774732	3764809	R
	E'	SMSY01000039.1	ALgV5E03	186236	190335	F
	F	SMSY01000001.1	ALgV5B01	3755621	3744200	R
Ascaris suum GCA_013433145.1	A	JACCHR010000021.1	Chr X2	7870786	7875616	F
	B	JACCHR010000005.1	Chr 5	3747868	3754006	F
	C	JACCHR010000005.1	Chr 5	5413755	5424572	F
	D	JACCHR010000014.1	Chr 14	5946712	5952717	F
	E	JACCHR010000008.1	Chr 8	6785808	6774748	R
	F	JACCHR010000008.1	Chr 8	6766690	6755420	R
	G	JACCHR010000006.1	Chr 6	10203269	10211715	F
