## Supplementary Table S2 for "Identification of key interactions of benzimidazole resistance-associated amino acid mutations in *Ascaris* β-tubulins by molecular docking simulations"

### Sheet: Sheet1
β-tubulin sequence	Accession
	DNA	Peptide
Ascaris lumbricoides β-tub 1	EU814697.1	ACJ01792.1
Parascaris equorum β-tub 1A	KC713797.1	AGM37949.1
Parascaris equorum β-tub 1B	JN034256.1	AEJ35172.1
Parascaris equorum β-tub 2	KC713798.1	AGM37950.1
Ascaridia galli β-tub 1	KC713796.1	AGM37948.1
Anisakis simplex β-tub 1	KP326559.1	AKI85333.1
Toxocara canis β-tub 1A	>>	KHN85540.1
Toxocara canis β-tub 1B	>>	KHN79356.1
Toxocara canis β-tub 4A	>>	KHN79367.1
Toxocara canis β-tub 4B	>>	KHN85618.1
Toxocara canis β-tub 1C	>>	KHN83955.1
Toxocara canis β-tub 1D	>>	KHN85343.1
Haemonchus contortus β-tub 1	M76493.1	AAA29170.1
